# The bacterial antiphage protein Tiamat is an ATPase and DNase whose homologs are found across the tree of life

**DOI:** 10.64898/2026.09.30.754977

**Authors:** Shirley Yuan, Yuri Rafael de Oliveira Silva, Balwina Koopal, Vinh Dang, Arav A. Nangia, Jack P.K. Bravo, Andrew Santiago-Frangos

**Affiliations:** Department of Biology, University of Pennsylvania, Philadelphia PA 19104, USA; Institute of Science and Technology Austria, Klosterneuburg 3400, Austria

**Author notes:** Current address: Department of Microbiology, Institute of Biomedical Sciences, University of São Paulo, São Paulo, Brazil (Yuri Rafael de Oliveira Silva). Current address: Sidney Kimmel Medical College, Thomas Jefferson University, Philadelphia, PA 19107, USA. Shirley Yuan and Yuri Rafael de Oliveira Silva contributed equally to this work.

## Abstract

Bacteria and archaea encode hundreds of antiviral defense systems, some with homologs found in eukaryotic innate immunity. GHL ATPases like plant MORCs and prokaryotic Tiamat defend against viruses and phage, though their architecture and biochemical activities have remained unclear. Searching thousands of proteomes, we find Tiamat is rare in prokaryotes yet enriched across eukaryotes, including green plants, aquatic chordates, sponges, placozoans, and water molds. We resolve the central DUF3684 and flanking region into three predicted folds (TPR-like repeats, an uncharacterized conserved fold, and an inactive metalloprotease-like fold) that occupy the substrate-binding position of other GHL proteins. We show that purified Bacillus cereus Tiamat hydrolyzes ATP, inefficiently nicks duplex DNA, and cleaves single-stranded DNA site-specifically. We identify Tiamat-like proteins whose C-terminal nuclease is often swapped for helicases, peptidases, or other effectors. Additionally, we show Tiamat genes neighbor helicases, DNA methyltransferases, and nucleases, suggesting some Tiamats degrade foreign nucleic acid within a multi-component complex. Eukaryotic Tiamat homologs like the close Arabidopsis homolog NO VEIN and the distant human homolog SACSIN have acquired critical non-defense roles, leaving open whether these homologs remain antiviral or have been exapted.

GRAPHICAL ABSTRACT.
