## Supplemental Data S5 for "The bacterial antiphage protein Tiamat is an ATPase and DNase whose homologs are found across the tree of life": DataS5_archaea_tiamats_interpro_raw.tsv

Protein Accession	Sequence MD5 digest	Sequence Length	Analysis	Signature Accession	Signature Description	Start	End	Score	Status	Date	InterPro Accession	InterPro Description	GO Terms	Pathways
WP_011844314.1	33c7052bfb53be22ca2aa46aaaa6304c	1625	Gene3D	G3DSA:3.30.565.10	-	26	202	1.3E-19	T	16-03-2026	IPR036890	Histidine kinase/HSP90-like ATPase superfamily	-	-
WP_011844314.1	33c7052bfb53be22ca2aa46aaaa6304c	1625	SUPERFAMILY	SSF55874	ATPase domain of HSP90 chaperone/DNA topoisomerase II/histidine kinase	40	199	2.01E-22	T	16-03-2026	IPR036890	Histidine kinase/HSP90-like ATPase superfamily	-	-
WP_011844314.1	33c7052bfb53be22ca2aa46aaaa6304c	1625	Pfam	PF25794	Sacsin domain	54	146	5.6E-8	T	16-03-2026	IPR058210	Sacsin/Nov domain	-	-
WP_011844314.1	33c7052bfb53be22ca2aa46aaaa6304c	1625	Pfam	PF13020	Protein NO VEIN, C-terminal	1527	1595	5.3E-12	T	16-03-2026	IPR024975	Protein NO VEIN, C-terminal	-	-
WP_052886193.1	4e56bd11b2499090a5b4607690f45b63	1065	Gene3D	G3DSA:3.30.565.10	-	34	233	2.3E-16	T	16-03-2026	IPR036890	Histidine kinase/HSP90-like ATPase superfamily	-	-
WP_052886193.1	4e56bd11b2499090a5b4607690f45b63	1065	SUPERFAMILY	SSF55874	ATPase domain of HSP90 chaperone/DNA topoisomerase II/histidine kinase	41	229	9.28E-20	T	16-03-2026	IPR036890	Histidine kinase/HSP90-like ATPase superfamily	-	-
WP_052886193.1	4e56bd11b2499090a5b4607690f45b63	1065	Pfam	PF13589	Histidine kinase-, DNA gyrase B-, and HSP90-like ATPase	59	146	0.032	T	16-03-2026	-	-	-	-
WP_052886193.1	4e56bd11b2499090a5b4607690f45b63	1065	Pfam	PF13020	Protein NO VEIN, C-terminal	947	1027	1.3E-8	T	16-03-2026	IPR024975	Protein NO VEIN, C-terminal	-	-
WP_052886193.1	4e56bd11b2499090a5b4607690f45b63	1065	Gene3D	G3DSA:3.40.1350.10	-	950	1065	4.5E-6	T	16-03-2026	IPR011856	tRNA endonuclease-like domain superfamily	-	-
WP_052886193.1	4e56bd11b2499090a5b4607690f45b63	1065	SUPERFAMILY	SSF52980	Restriction endonuclease-like	951	1024	4.93E-6	T	16-03-2026	IPR011335	Restriction endonuclease type II-like	-	-
WP_048139932.1	0c73a32d54bea0687946b24988cfe310	1613	Gene3D	G3DSA:3.30.565.10	-	36	163	3.5E-6	T	16-03-2026	IPR036890	Histidine kinase/HSP90-like ATPase superfamily	-	-
WP_048139932.1	0c73a32d54bea0687946b24988cfe310	1613	SUPERFAMILY	SSF55874	ATPase domain of HSP90 chaperone/DNA topoisomerase II/histidine kinase	43	130	4.73E-12	T	16-03-2026	IPR036890	Histidine kinase/HSP90-like ATPase superfamily	-	-
WP_048139932.1	0c73a32d54bea0687946b24988cfe310	1613	Pfam	PF13020	Protein NO VEIN, C-terminal	1467	1561	1.5E-5	T	16-03-2026	IPR024975	Protein NO VEIN, C-terminal	-	-
WP_088854465.1	fa822e1132cc24d49959f96bc0424374	1575	Gene3D	G3DSA:3.30.565.10	-	37	213	4.2E-17	T	16-03-2026	IPR036890	Histidine kinase/HSP90-like ATPase superfamily	-	-
WP_088854465.1	fa822e1132cc24d49959f96bc0424374	1575	SUPERFAMILY	SSF55874	ATPase domain of HSP90 chaperone/DNA topoisomerase II/histidine kinase	50	196	1.14E-17	T	16-03-2026	IPR036890	Histidine kinase/HSP90-like ATPase superfamily	-	-
WP_088854465.1	fa822e1132cc24d49959f96bc0424374	1575	Pfam	PF13020	Protein NO VEIN, C-terminal	1466	1551	9.8E-15	T	16-03-2026	IPR024975	Protein NO VEIN, C-terminal	-	-
WP_117365567.1	5c69dd897b209cb3adbd6d04e0f2775e	1402	SUPERFAMILY	SSF55874	ATPase domain of HSP90 chaperone/DNA topoisomerase II/histidine kinase	44	136	3.31E-7	T	16-03-2026	IPR036890	Histidine kinase/HSP90-like ATPase superfamily	-	-
WP_117365567.1	5c69dd897b209cb3adbd6d04e0f2775e	1402	Pfam	PF13020	Protein NO VEIN, C-terminal	1284	1349	3.3E-4	T	16-03-2026	IPR024975	Protein NO VEIN, C-terminal	-	-
WP_121920277.1	308931d863525dfbef13b143924cf867	1396	SUPERFAMILY	SSF55874	ATPase domain of HSP90 chaperone/DNA topoisomerase II/histidine kinase	51	136	8.02E-8	T	16-03-2026	IPR036890	Histidine kinase/HSP90-like ATPase superfamily	-	-
WP_121920277.1	308931d863525dfbef13b143924cf867	1396	Pfam	PF13020	Protein NO VEIN, C-terminal	1274	1346	1.5E-9	T	16-03-2026	IPR024975	Protein NO VEIN, C-terminal	-	-
WP_128478902.1	125277eba88b0015b5ffff9a5b3d5572	1097	Gene3D	G3DSA:3.30.565.10	-	6	178	6.7E-9	T	16-03-2026	IPR036890	Histidine kinase/HSP90-like ATPase superfamily	-	-
WP_128478902.1	125277eba88b0015b5ffff9a5b3d5572	1097	SUPERFAMILY	SSF55874	ATPase domain of HSP90 chaperone/DNA topoisomerase II/histidine kinase	31	139	3.61E-12	T	16-03-2026	IPR036890	Histidine kinase/HSP90-like ATPase superfamily	-	-
WP_128478902.1	125277eba88b0015b5ffff9a5b3d5572	1097	Pfam	PF25794	Sacsin domain	48	152	5.0E-7	T	16-03-2026	IPR058210	Sacsin/Nov domain	-	-
WP_128478902.1	125277eba88b0015b5ffff9a5b3d5572	1097	Pfam	PF13020	Protein NO VEIN, C-terminal	968	1056	6.2E-6	T	16-03-2026	IPR024975	Protein NO VEIN, C-terminal	-	-
WP_006065912.1	bda339c503519061955cd2fc8d0071a7	863	Gene3D	G3DSA:3.30.565.10	-	5	182	3.0E-6	T	16-03-2026	IPR036890	Histidine kinase/HSP90-like ATPase superfamily	-	-
WP_006065912.1	bda339c503519061955cd2fc8d0071a7	863	SUPERFAMILY	SSF55874	ATPase domain of HSP90 chaperone/DNA topoisomerase II/histidine kinase	8	172	1.77E-9	T	16-03-2026	IPR036890	Histidine kinase/HSP90-like ATPase superfamily	-	-
WP_006065912.1	bda339c503519061955cd2fc8d0071a7	863	Pfam	PF13020	Protein NO VEIN, C-terminal	759	828	0.023	T	16-03-2026	IPR024975	Protein NO VEIN, C-terminal	-	-
WP_204749953.1	4cd77aa63fdf4c55baf03884c0301f7b	1634	SUPERFAMILY	SSF55874	ATPase domain of HSP90 chaperone/DNA topoisomerase II/histidine kinase	42	144	1.25E-10	T	16-03-2026	IPR036890	Histidine kinase/HSP90-like ATPase superfamily	-	-
WP_204749953.1	4cd77aa63fdf4c55baf03884c0301f7b	1634	Pfam	PF25794	Sacsin domain	47	208	1.2E-6	T	16-03-2026	IPR058210	Sacsin/Nov domain	-	-
WP_204749953.1	4cd77aa63fdf4c55baf03884c0301f7b	1634	Pfam	PF13020	Protein NO VEIN, C-terminal	1520	1577	0.18	T	16-03-2026	IPR024975	Protein NO VEIN, C-terminal	-	-
WP_274326343.1	ccd4e4670b620759e03232a78ee260c3	810	Gene3D	G3DSA:3.30.565.10	-	33	222	7.0E-11	T	16-03-2026	IPR036890	Histidine kinase/HSP90-like ATPase superfamily	-	-
WP_274326343.1	ccd4e4670b620759e03232a78ee260c3	810	SUPERFAMILY	SSF55874	ATPase domain of HSP90 chaperone/DNA topoisomerase II/histidine kinase	41	184	2.06E-15	T	16-03-2026	IPR036890	Histidine kinase/HSP90-like ATPase superfamily	-	-
WP_274326343.1	ccd4e4670b620759e03232a78ee260c3	810	Pfam	PF13020	Protein NO VEIN, C-terminal	694	779	4.2E-6	T	16-03-2026	IPR024975	Protein NO VEIN, C-terminal	-	-
WP_276411524.1	d0cd3e4cea86a56273af8de9606417f1	1569	Gene3D	G3DSA:3.30.565.10	-	24	200	7.3E-12	T	16-03-2026	IPR036890	Histidine kinase/HSP90-like ATPase superfamily	-	-
WP_276411524.1	d0cd3e4cea86a56273af8de9606417f1	1569	SUPERFAMILY	SSF55874	ATPase domain of HSP90 chaperone/DNA topoisomerase II/histidine kinase	46	183	4.21E-15	T	16-03-2026	IPR036890	Histidine kinase/HSP90-like ATPase superfamily	-	-
WP_276411524.1	d0cd3e4cea86a56273af8de9606417f1	1569	Pfam	PF13020	Protein NO VEIN, C-terminal	1484	1531	0.16	T	16-03-2026	IPR024975	Protein NO VEIN, C-terminal	-	-
WP_276259005.1	1371cb9d03ac572ec48ba43a75f3aeb5	896	Gene3D	G3DSA:3.30.565.10	-	38	207	6.2E-6	T	16-03-2026	IPR036890	Histidine kinase/HSP90-like ATPase superfamily	-	-
WP_276259005.1	1371cb9d03ac572ec48ba43a75f3aeb5	896	SUPERFAMILY	SSF55874	ATPase domain of HSP90 chaperone/DNA topoisomerase II/histidine kinase	42	196	2.67E-11	T	16-03-2026	IPR036890	Histidine kinase/HSP90-like ATPase superfamily	-	-
WP_276259005.1	1371cb9d03ac572ec48ba43a75f3aeb5	896	Pfam	PF13020	Protein NO VEIN, C-terminal	798	865	4.8E-5	T	16-03-2026	IPR024975	Protein NO VEIN, C-terminal	-	-
WP_284014856.1	2aad960cfcc9e764f1be899d6a3e196f	1627	Gene3D	G3DSA:3.30.565.10	-	61	227	6.2E-10	T	16-03-2026	IPR036890	Histidine kinase/HSP90-like ATPase superfamily	-	-
WP_284014856.1	2aad960cfcc9e764f1be899d6a3e196f	1627	SUPERFAMILY	SSF55874	ATPase domain of HSP90 chaperone/DNA topoisomerase II/histidine kinase	67	196	9.68E-17	T	16-03-2026	IPR036890	Histidine kinase/HSP90-like ATPase superfamily	-	-
WP_284014856.1	2aad960cfcc9e764f1be899d6a3e196f	1627	Pfam	PF13020	Protein NO VEIN, C-terminal	1495	1587	0.0015	T	16-03-2026	IPR024975	Protein NO VEIN, C-terminal	-	-
WP_331232228.1	f0e5caf061cfb7711219142606ad8415	1642	SUPERFAMILY	SSF55874	ATPase domain of HSP90 chaperone/DNA topoisomerase II/histidine kinase	40	140	9.03E-11	T	16-03-2026	IPR036890	Histidine kinase/HSP90-like ATPase superfamily	-	-
WP_331232228.1	f0e5caf061cfb7711219142606ad8415	1642	Pfam	PF25794	Sacsin domain	71	215	4.1E-6	T	16-03-2026	IPR058210	Sacsin/Nov domain	-	-
WP_331232228.1	f0e5caf061cfb7711219142606ad8415	1642	Pfam	PF13020	Protein NO VEIN, C-terminal	1529	1586	0.0074	T	16-03-2026	IPR024975	Protein NO VEIN, C-terminal	-	-
